# Juvenile social isolation induces gene expression alterations and histone modification dysregulations in nucleus accumbens (NAc) neurons of female mice

**DOI:** 10.64898/2026.05.11.724160

**Authors:** Junpeng You, Akira Uematsu, Asuka Jouji-Nishino, Mai Saeki, Yusuke Kishi

**Affiliations:** Laboratory of Molecular Neurobiology, Institute for Quantitative Biosciences, The University of Tokyo, Tokyo 113-0032, Japan; Laboratory of Molecular Biology, Graduate School of Pharmaceutical Sciences, The University of Tokyo, Tokyo 113-0033, Japan; Human Informatics and Interaction Research Institute, National Institute of Advanced Industrial Science and Technology (AIST), Tsukuba 305-8566, Japan; Department of Animal Resource Sciences, Graduate School of Agricultural and Life Sciences, The University of Tokyo, Tokyo 113-8657, Japan; Division of Aging Biology, Research Institute for Science and Technology, Tokyo University of Science, Chiba 278-8510, Japan

**Keywords:** Juvenile social isolation, Nucleus accumbens (NAc), H3K4me1, H3K4me3, H3K27ac, H3K27me3, Brd4, Setd1a, Kdm6b

## Abstract

Lack of social interaction results in various behavioral abnormalities in rodents, including increased anxiety levels, altered sociability, and impaired cognitive ability. Epigenetic factors regulate gene expression, however, how they are involved in juvenile social isolation (jSI)-induced behavioral alterations remains largely unknown. Here, we focused on the nucleus accumbens (NAc), a critical brain region of the reward system that regulates motivation-related behaviors. We first performed RNA-seq on neuronal nuclei and found alterations in genes related to neuronal function, as well as in transcriptional and epigenetic regulation. Protein-protein interaction (PPI) analysis of differentially expressed genes (DEGs) showed that top key nodes among down-regulated genes include membrane receptors (*Ntrk2*, *Grin3a*, and *Grik1*) and an apoptosis regulator (*Bcl2*). To further investigate the association between jSI-induced gene expression alterations and histone modifications, we next performed CUT&Tag for four histone modifications (H3K4me1, H3K4me3, H3K27ac, and H3K27me3), and the results implied that epigenetic alterations may also play a role in neuronal function as well as transcriptional regulation. Reanalysis of previously published RNA-seq data on the manipulation of histone modification-associated factors (including Kdm6b, Brd4, and Setd1a) suggested that these enzymes are candidate regulators of jSI-induced gene expression alterations. Taken together, our comprehensive analysis characterizes the association between histone modification and jSI-related alterations of gene expression in the NAc of female mice.
