## Supplementary Table 4 for "Juvenile social isolation induces gene expression alterations and histone modification dysregulations in nucleus accumbens (NAc) neurons of female mice"

### Sheet: down-DEGs
#node1	node2	node1_string_id	node2_string_id	neighborhood_on_chromosome	gene_fusion	phylogenetic_cooccurrence	homology	coexpression	experimentally_determined_interaction	database_annotated	automated_textmining	combined_score
A4gnt	Aadacl2	10090.ENSMUSP00000045629	10090.ENSMUSP00000129444	0	0	0	0	0	0	0	0.413	0.413
Adgre1	Serpinb9b	10090.ENSMUSP00000083971	10090.ENSMUSP00000006392	0	0	0	0	0	0	0	0.608	0.608
Adgre1	Il2ra	10090.ENSMUSP00000083971	10090.ENSMUSP00000028111	0	0	0	0	0	0	0	0.665	0.665
Adgre1	Cd1d1	10090.ENSMUSP00000083971	10090.ENSMUSP00000029717	0	0	0	0	0.047	0	0	0.52	0.523
Adgre1	Mgl2	10090.ENSMUSP00000083971	10090.ENSMUSP00000048568	0	0	0	0	0.079	0.067	0	0.491	0.524
Adgre1	Lcp1	10090.ENSMUSP00000083971	10090.ENSMUSP00000116271	0	0	0	0	0.177	0	0	0.49	0.562
Adgre1	Cd300c2	10090.ENSMUSP00000083971	10090.ENSMUSP00000090121	0	0	0	0	0.53	0	0	0.116	0.566
Adgre1	Fcgr3	10090.ENSMUSP00000083971	10090.ENSMUSP00000131938	0	0	0	0	0.552	0	0	0.846	0.928
Ak4	Plg	10090.ENSMUSP00000102559	10090.ENSMUSP00000014578	0	0	0	0	0.061	0	0	0.41	0.422
Ak4	Pde1a	10090.ENSMUSP00000102559	10090.ENSMUSP00000099715	0	0	0	0	0	0	0.65	0.078	0.663
Ak4	Selp	10090.ENSMUSP00000102559	10090.ENSMUSP00000123924	0	0	0	0	0	0	0	0.58	0.58
Aspm	Pbk	10090.ENSMUSP00000059159	10090.ENSMUSP00000022612	0	0	0	0	0.799	0.071	0	0.424	0.883
Aspm	Kif23	10090.ENSMUSP00000059159	10090.ENSMUSP00000034815	0	0	0	0	0.968	0.291	0	0.47	0.987
Aspm	Pttg1	10090.ENSMUSP00000059159	10090.ENSMUSP00000112815	0	0	0	0	0.629	0	0	0.342	0.745
Azgp1	Plg	10090.ENSMUSP00000038559	10090.ENSMUSP00000014578	0	0	0	0	0.415	0.043	0	0.139	0.476
Azgp1	Pzp	10090.ENSMUSP00000038559	10090.ENSMUSP00000107760	0	0	0	0	0.437	0	0	0.267	0.57
Barhl1	Skor2	10090.ENSMUSP00000053147	10090.ENSMUSP00000132338	0	0	0	0	0.067	0	0	0.41	0.426
Bcl2	Folh1	10090.ENSMUSP00000108371	10090.ENSMUSP00000001824	0	0	0	0	0.047	0	0	0.587	0.589
Bcl2	Serpinb9b	10090.ENSMUSP00000108371	10090.ENSMUSP00000006392	0	0	0	0	0	0.058	0	0.4	0.41
Bcl2	Gli1	10090.ENSMUSP00000108371	10090.ENSMUSP00000026474	0	0	0	0	0	0	0	0.575	0.575
Bcl2	Il2ra	10090.ENSMUSP00000108371	10090.ENSMUSP00000028111	0	0	0	0	0.047	0	0	0.49	0.493
Bcl2	Ntrk2	10090.ENSMUSP00000108371	10090.ENSMUSP00000078757	0	0	0	0	0	0.042	0	0.516	0.516
Bcl2	Esr1	10090.ENSMUSP00000108371	10090.ENSMUSP00000101215	0	0	0	0	0.047	0	0	0.739	0.741
Bcl2	Trp73	10090.ENSMUSP00000108371	10090.ENSMUSP00000101269	0	0	0	0	0.05	0.108	0	0.497	0.537
Bcl2	Fcgr3	10090.ENSMUSP00000108371	10090.ENSMUSP00000131938	0	0	0	0	0.053	0	0	0.398	0.405
Bcl2	Ucp2	10090.ENSMUSP00000108371	10090.ENSMUSP00000120967	0	0	0	0	0.046	0	0	0.449	0.452
Bcl2	Ccnd3	10090.ENSMUSP00000108371	10090.ENSMUSP00000126141	0	0	0	0	0.049	0	0	0.574	0.577
Bcl2	Lcp1	10090.ENSMUSP00000108371	10090.ENSMUSP00000116271	0	0	0	0	0.058	0	0	0.572	0.58
Bmp4	Sparc	10090.ENSMUSP00000073720	10090.ENSMUSP00000018737	0	0	0	0	0.089	0.076	0	0.524	0.564
Bmp4	Gli1	10090.ENSMUSP00000073720	10090.ENSMUSP00000026474	0	0	0	0	0.051	0.06	0	0.646	0.656
Bmp4	Dkk3	10090.ENSMUSP00000073720	10090.ENSMUSP00000033036	0	0	0	0	0.061	0.052	0	0.382	0.402
Bmp4	Zfp423	10090.ENSMUSP00000073720	10090.ENSMUSP00000105282	0	0	0	0	0	0.045	0	0.403	0.405
Bmp4	Esr1	10090.ENSMUSP00000073720	10090.ENSMUSP00000101215	0	0	0	0	0	0	0	0.405	0.405
Bmp4	Myocd	10090.ENSMUSP00000073720	10090.ENSMUSP00000104335	0	0	0	0	0.046	0	0	0.413	0.416
Bmp4	Mab21l2	10090.ENSMUSP00000073720	10090.ENSMUSP00000076729	0	0	0	0	0	0.069	0	0.42	0.437
Bmp4	Zbtb16	10090.ENSMUSP00000073720	10090.ENSMUSP00000091374	0	0	0	0	0	0.045	0	0.524	0.526
Bmp4	Ntrk2	10090.ENSMUSP00000073720	10090.ENSMUSP00000078757	0	0	0	0	0	0.121	0	0.518	0.558
Calca	Tafa4	10090.ENSMUSP00000032907	10090.ENSMUSP00000086710	0	0	0	0	0.057	0	0	0.395	0.405
Car10	Prss48	10090.ENSMUSP00000103495	10090.ENSMUSP00000051199	0	0	0	0	0	0.051	0	0.423	0.429
Ccdc178	Espnl	10090.ENSMUSP00000157323	10090.ENSMUSP00000086294	0	0	0	0	0	0	0	0.468	0.468
Ccdc178	Fsip2	10090.ENSMUSP00000157323	10090.ENSMUSP00000120314	0	0	0.387	0	0.104	0	0	0	0.427
Ccnd3	Esr1	10090.ENSMUSP00000126141	10090.ENSMUSP00000101215	0	0	0	0	0.054	0.128	0	0.391	0.454
Cd1d1	Serpinb9b	10090.ENSMUSP00000029717	10090.ENSMUSP00000006392	0	0	0	0	0	0	0	0.515	0.515
Cd1d1	Il2ra	10090.ENSMUSP00000029717	10090.ENSMUSP00000028111	0	0	0	0	0.103	0	0	0.601	0.626
Cd1d1	Zbtb16	10090.ENSMUSP00000029717	10090.ENSMUSP00000091374	0	0	0	0	0.056	0.062	0	0.643	0.656
Cd1d1	Fcgr3	10090.ENSMUSP00000029717	10090.ENSMUSP00000131938	0	0	0	0	0.052	0	0	0.692	0.695
Cd300c2	Fcgr3	10090.ENSMUSP00000090121	10090.ENSMUSP00000131938	0	0	0	0	0.361	0	0	0.221	0.481
Cdh23	Slc17a8	10090.ENSMUSP00000101104	10090.ENSMUSP00000020102	0	0	0	0	0.056	0	0	0.453	0.462
Cdh23	Ptprq	10090.ENSMUSP00000101104	10090.ENSMUSP00000058572	0	0	0	0	0.057	0.051	0	0.455	0.47
Cdh23	Cdh3	10090.ENSMUSP00000101104	10090.ENSMUSP00000079613	0	0	0	0.586	0	0.071	0.54	0.117	0.589
Cdh23	Espnl	10090.ENSMUSP00000101104	10090.ENSMUSP00000086294	0	0	0	0	0.069	0	0	0.418	0.435
Cdh23	Tmprss3	10090.ENSMUSP00000101104	10090.ENSMUSP00000110196	0	0	0	0	0	0	0	0.621	0.621
Cep112	Fsip2	10090.ENSMUSP00000050597	10090.ENSMUSP00000120314	0	0	0	0	0	0	0	0.4	0.4
Cers3	Sgms2	10090.ENSMUSP00000069238	10090.ENSMUSP00000087713	0	0	0	0	0	0	0.9	0.572	0.955
Cyp24a1	Esr1	10090.ENSMUSP00000047954	10090.ENSMUSP00000101215	0	0	0	0	0	0.077	0	0.378	0.401
Cyp3a44	Pla2g2f	10090.ENSMUSP00000069932	10090.ENSMUSP00000030526	0	0	0	0	0	0	0.65	0	0.65
Cyp3a44	Cyp4a10	10090.ENSMUSP00000069932	10090.ENSMUSP00000061126	0	0	0.209	0.657	0.164	0	0.65	0.278	0.81
Cyp3a44	Ugt2b36	10090.ENSMUSP00000069932	10090.ENSMUSP00000092233	0	0	0	0	0.14	0.083	0.65	0.557	0.861
Cyp4a10	Pla2g2f	10090.ENSMUSP00000061126	10090.ENSMUSP00000030526	0	0	0	0	0	0	0.65	0	0.65
Cyp4a10	Ugt2b36	10090.ENSMUSP00000061126	10090.ENSMUSP00000092233	0	0	0	0	0.182	0.058	0.65	0.293	0.784
Dscam	Slit1	10090.ENSMUSP00000056040	10090.ENSMUSP00000025993	0	0	0	0	0.145	0.118	0	0.423	0.527
Dscam	Slit2	10090.ENSMUSP00000056040	10090.ENSMUSP00000134263	0	0	0	0	0.05	0.118	0	0.369	0.425
Dscam	Elavl4	10090.ENSMUSP00000056040	10090.ENSMUSP00000102207	0	0	0	0	0.206	0.072	0	0.406	0.524
Efna5	Slit1	10090.ENSMUSP00000076115	10090.ENSMUSP00000025993	0	0	0	0	0	0	0	0.46	0.46
Efna5	Nrp1	10090.ENSMUSP00000076115	10090.ENSMUSP00000026917	0	0	0	0	0	0	0	0.431	0.431
Efna5	Slit2	10090.ENSMUSP00000076115	10090.ENSMUSP00000134263	0	0	0	0	0.067	0	0	0.607	0.617
Efna5	Ntrk2	10090.ENSMUSP00000076115	10090.ENSMUSP00000078757	0	0	0	0	0.057	0.097	0.65	0.895	0.964
Elavl2	Elavl4	10090.ENSMUSP00000102737	10090.ENSMUSP00000102207	0	0	0.05	0.981	0.447	0.222	0	0.372	0.709
Esr1	Lhcgr	10090.ENSMUSP00000101215	10090.ENSMUSP00000024916	0	0	0	0	0.044	0	0	0.699	0.7
Esr1	Gli1	10090.ENSMUSP00000101215	10090.ENSMUSP00000026474	0	0	0	0	0	0.075	0	0.41	0.43
Esr1	Gng12	10090.ENSMUSP00000101215	10090.ENSMUSP00000046557	0	0	0	0	0	0	0.5	0	0.499
Esr1	Ntrk2	10090.ENSMUSP00000101215	10090.ENSMUSP00000078757	0	0	0	0	0.05	0.081	0	0.557	0.579
Evc2	Gli1	10090.ENSMUSP00000055130	10090.ENSMUSP00000026474	0	0	0	0	0.067	0	0.4	0.485	0.686
Evc2	Stk32b	10090.ENSMUSP00000055130	10090.ENSMUSP00000092432	0	0	0	0	0	0	0	0.594	0.594
F3	Plg	10090.ENSMUSP00000029771	10090.ENSMUSP00000014578	0	0	0	0	0	0.116	0	0.73	0.751
F3	Gm4788	10090.ENSMUSP00000029771	10090.ENSMUSP00000107620	0	0	0	0	0	0	0.72	0.047	0.721
F3	Selp	10090.ENSMUSP00000029771	10090.ENSMUSP00000123924	0	0	0	0	0	0	0	0.82	0.82
Fcgr3	Serpinb9b	10090.ENSMUSP00000131938	10090.ENSMUSP00000006392	0	0	0	0	0.062	0	0	0.642	0.649
Fcgr3	Il2ra	10090.ENSMUSP00000131938	10090.ENSMUSP00000028111	0	0	0	0	0	0	0	0.695	0.695
Fcgr3	Lcp1	10090.ENSMUSP00000131938	10090.ENSMUSP00000116271	0	0	0	0	0.233	0	0	0.376	0.501
Fcgr3	Selp	10090.ENSMUSP00000131938	10090.ENSMUSP00000123924	0	0	0	0	0.115	0	0	0.443	0.486
Fermt1	Lims1	10090.ENSMUSP00000047616	10090.ENSMUSP00000020077	0	0	0	0	0.12	0.167	0	0.454	0.564
Gml2	Pate7	10090.ENSMUSP00000094130	10090.ENSMUSP00000129553	0	0	0	0	0	0	0	0.604	0.604
Gng12	Kcnj16	10090.ENSMUSP00000046557	10090.ENSMUSP00000136382	0	0	0	0	0	0	0.5	0	0.499
Gng12	Htr5b	10090.ENSMUSP00000046557	10090.ENSMUSP00000057212	0	0	0	0	0	0.107	0.65	0.118	0.7
Grik1	Grin2d	10090.ENSMUSP00000072107	10090.ENSMUSP00000002848	0	0	0	0.598	0.064	0	0.72	0.318	0.806
Grik1	Olfm3	10090.ENSMUSP00000072107	10090.ENSMUSP00000060985	0	0	0	0	0.156	0	0.72	0.106	0.77
Grik1	Shisa6	10090.ENSMUSP00000072107	10090.ENSMUSP00000071025	0	0	0	0	0.073	0	0.72	0.058	0.734
Grik1	Ntrk2	10090.ENSMUSP00000072107	10090.ENSMUSP00000078757	0	0	0	0	0.143	0.081	0	0.318	0.416
Grik1	Slc1a2	10090.ENSMUSP00000072107	10090.ENSMUSP00000079100	0	0	0	0	0.079	0	0	0.456	0.478
Grik1	Grin3a	10090.ENSMUSP00000072107	10090.ENSMUSP00000091381	0	0	0	0.596	0.176	0	0.72	0.287	0.821
Grin2d	Slc1a2	10090.ENSMUSP00000002848	10090.ENSMUSP00000079100	0	0	0	0	0.068	0.085	0	0.419	0.461
Grin2d	Olfm3	10090.ENSMUSP00000002848	10090.ENSMUSP00000060985	0	0	0	0	0.049	0	0.72	0.054	0.726
Grin2d	Shisa6	10090.ENSMUSP00000002848	10090.ENSMUSP00000071025	0	0	0	0	0	0	0.72	0.097	0.736
Grin2d	Grin3a	10090.ENSMUSP00000002848	10090.ENSMUSP00000091381	0	0	0	0.634	0.075	0.099	0.72	0.944	0.985
Grin3a	Htr5b	10090.ENSMUSP00000091381	10090.ENSMUSP00000057212	0	0	0	0	0.069	0	0	0.395	0.413
Grin3a	Olfm3	10090.ENSMUSP00000091381	10090.ENSMUSP00000060985	0	0	0	0	0.119	0	0.72	0.053	0.746
Grin3a	Shisa6	10090.ENSMUSP00000091381	10090.ENSMUSP00000071025	0	0	0	0	0.133	0	0.72	0.301	0.815
Grin3a	Ntrk2	10090.ENSMUSP00000091381	10090.ENSMUSP00000078757	0	0	0	0	0.119	0.059	0	0.471	0.523
Grin3a	Slc1a2	10090.ENSMUSP00000091381	10090.ENSMUSP00000079100	0	0	0	0	0.085	0.085	0	0.594	0.63
Grin3a	Zbtb16	10090.ENSMUSP00000091381	10090.ENSMUSP00000091374	0	0	0	0	0	0	0	0.523	0.523
Herc6	Slfn8	10090.ENSMUSP00000031817	10090.ENSMUSP00000040060	0	0	0	0	0.373	0	0	0.152	0.446
Htr5b	Zbtb16	10090.ENSMUSP00000057212	10090.ENSMUSP00000091374	0	0	0	0	0	0	0	0.41	0.41
Il2ra	Serpinb9b	10090.ENSMUSP00000028111	10090.ENSMUSP00000006392	0	0	0	0	0	0	0	0.743	0.743
Il2ra	Nrp1	10090.ENSMUSP00000028111	10090.ENSMUSP00000026917	0	0	0	0	0	0	0	0.432	0.432
Kcns3	Lypd6b	10090.ENSMUSP00000060706	10090.ENSMUSP00000028103	0	0	0	0	0.097	0	0	0.484	0.514
Kif23	Pbk	10090.ENSMUSP00000034815	10090.ENSMUSP00000022612	0	0	0	0	0.8	0.053	0	0.235	0.842
Kif23	Pttg1	10090.ENSMUSP00000034815	10090.ENSMUSP00000112815	0	0	0	0	0.272	0	0	0.371	0.522
Klhl6	Lcp1	10090.ENSMUSP00000053023	10090.ENSMUSP00000116271	0	0	0	0	0.236	0.044	0	0.462	0.573
Klk1b4	Ntrk2	10090.ENSMUSP00000076576	10090.ENSMUSP00000078757	0	0	0	0	0	0.097	0.65	0.074	0.681
Lama1	Plg	10090.ENSMUSP00000043957	10090.ENSMUSP00000014578	0	0	0	0	0	0.088	0.4	0.101	0.465
Lefty2	Tfcp2l1	10090.ENSMUSP00000082952	10090.ENSMUSP00000027629	0	0	0	0	0.071	0	0	0.46	0.477
Lhcgr	Tshr	10090.ENSMUSP00000024916	10090.ENSMUSP00000021346	0	0	0.061	0.941	0	0	0	0.536	0.546
Mab21l2	Olfm3	10090.ENSMUSP00000076729	10090.ENSMUSP00000060985	0	0	0	0	0	0	0	0.457	0.457
Manba	Scrg1	10090.ENSMUSP00000029814	10090.ENSMUSP00000034023	0	0	0	0	0	0	0	0.447	0.447
Manba	Treh	10090.ENSMUSP00000029814	10090.ENSMUSP00000034609	0.082	0	0	0	0	0	0	0.477	0.499
Mpdz	Nfib	10090.ENSMUSP00000099894	10090.ENSMUSP00000052863	0	0	0	0	0.163	0	0	0.639	0.685
Mug2	Plg	10090.ENSMUSP00000080469	10090.ENSMUSP00000014578	0	0	0	0	0.439	0.389	0	0.08	0.657
Mug2	Prss48	10090.ENSMUSP00000080469	10090.ENSMUSP00000051199	0	0	0	0	0	0.12	0	0.411	0.459
Myocd	Zfpm2	10090.ENSMUSP00000104335	10090.ENSMUSP00000051335	0	0	0	0	0	0.077	0	0.472	0.491
Nrp1	Slit1	10090.ENSMUSP00000026917	10090.ENSMUSP00000025993	0	0	0	0	0	0	0	0.4	0.4
Nrp1	Slit2	10090.ENSMUSP00000026917	10090.ENSMUSP00000134263	0	0	0	0	0.093	0	0	0.604	0.625
Ntrk2	Tacr3	10090.ENSMUSP00000078757	10090.ENSMUSP00000029822	0	0	0	0	0.079	0	0	0.389	0.413
Ntrk2	Slc1a2	10090.ENSMUSP00000078757	10090.ENSMUSP00000079100	0	0	0	0	0.128	0	0	0.4	0.454
Olfm3	Shisa6	10090.ENSMUSP00000060985	10090.ENSMUSP00000071025	0	0	0	0	0.126	0	0.9	0.114	0.915
Pbk	Pttg1	10090.ENSMUSP00000022612	10090.ENSMUSP00000112815	0	0	0	0	0.778	0	0	0.379	0.856
Pkp2	Ptprk	10090.ENSMUSP00000036890	10090.ENSMUSP00000126279	0	0	0	0	0.095	0.046	0	0.428	0.463
Plg	Ugt2b36	10090.ENSMUSP00000014578	10090.ENSMUSP00000092233	0	0	0	0	0.399	0	0	0.066	0.414
Plg	Selp	10090.ENSMUSP00000014578	10090.ENSMUSP00000123924	0	0	0	0	0.071	0.051	0	0.552	0.57
Plg	Pzp	10090.ENSMUSP00000014578	10090.ENSMUSP00000107760	0	0	0	0	0.627	0.131	0	0.641	0.873
Prss48	Sh3d19	10090.ENSMUSP00000051199	10090.ENSMUSP00000158775	0	0	0	0	0	0	0	0.724	0.724
Ptprk	Ptpru	10090.ENSMUSP00000126279	10090.ENSMUSP00000030741	0	0	0.051	0.962	0.086	0.329	0	0.391	0.598
Rnf148	Rnf223	10090.ENSMUSP00000100592	10090.ENSMUSP00000147415	0	0	0	0	0	0	0	0.652	0.652
Sh3pxd2b	Tbx1	10090.ENSMUSP00000044276	10090.ENSMUSP00000156061	0	0	0	0	0	0	0	0.531	0.531
Skint5	Skint6	10090.ENSMUSP00000132470	10090.ENSMUSP00000121870	0	0	0	0.972	0.806	0	0	0.06	0.809
Slc17a8	Slc1a2	10090.ENSMUSP00000020102	10090.ENSMUSP00000079100	0	0	0	0	0.084	0.043	0	0.466	0.491
Slc17a8	Tafa4	10090.ENSMUSP00000020102	10090.ENSMUSP00000086710	0	0	0	0	0	0	0	0.521	0.521
Sox5	Sox6	10090.ENSMUSP00000047567	10090.ENSMUSP00000072583	0	0	0.053	0.951	0.071	0.435	0	0.901	0.944
Sox6	Zfpm2	10090.ENSMUSP00000072583	10090.ENSMUSP00000051335	0	0	0.311	0	0	0.063	0	0.195	0.434
Spag16	Tssk2	10090.ENSMUSP00000069821	10090.ENSMUSP00000051035	0	0	0	0	0.067	0.051	0	0.393	0.416
Ticam2	Zmynd15	10090.ENSMUSP00000066239	10090.ENSMUSP00000048816	0	0	0	0	0.067	0	0	0.416	0.431

### Sheet: up-DEGs
#node1	node2	node1_string_id	node2_string_id	neighborhood_on_chromosome	gene_fusion	phylogenetic_cooccurrence	homology	coexpression	experimentally_determined_interaction	database_annotated	automated_textmining	combined_score
4930452B06Rik	Cnn1	10090.ENSMUSP00000100061	10090.ENSMUSP00000001384	0	0	0	0	0	0.376	0	0.105	0.417
9430038I01Rik	Smim41	10090.ENSMUSP00000070550	10090.ENSMUSP00000154686	0	0	0	0	0	0	0	0.697	0.697
Abca4	Cdhr1	10090.ENSMUSP00000013995	10090.ENSMUSP00000022337	0	0	0	0	0.084	0.062	0	0.552	0.581
Abcg5	Dgat2	10090.ENSMUSP00000069495	10090.ENSMUSP00000033001	0	0	0	0	0.14	0	0	0.408	0.469
Abcg5	Fasn	10090.ENSMUSP00000069495	10090.ENSMUSP00000052872	0	0	0	0	0.051	0	0	0.561	0.565
Abcg5	Ephx2	10090.ENSMUSP00000069495	10090.ENSMUSP00000069209	0.061	0	0	0	0.117	0	0	0.36	0.423
Abcg5	Atp1a3	10090.ENSMUSP00000069495	10090.ENSMUSP00000079691	0	0	0	0	0.072	0.052	0.72	0.068	0.739
Abhd5	Dgat2	10090.ENSMUSP00000122274	10090.ENSMUSP00000033001	0	0	0	0	0.084	0	0	0.665	0.68
Abhd5	Fasn	10090.ENSMUSP00000122274	10090.ENSMUSP00000052872	0.043	0	0	0	0.065	0	0	0.424	0.44
Actb	Cnn1	10090.ENSMUSP00000098066	10090.ENSMUSP00000001384	0	0	0	0	0.065	0.13	0	0.329	0.406
Actb	Jup	10090.ENSMUSP00000098066	10090.ENSMUSP00000001592	0	0	0	0	0	0.053	0	0.407	0.415
Actb	Khsrp	10090.ENSMUSP00000098066	10090.ENSMUSP00000007814	0	0	0	0	0.065	0.166	0	0.522	0.595
Actb	Prpf8	10090.ENSMUSP00000098066	10090.ENSMUSP00000018449	0	0	0	0	0.539	0.136	0	0.15	0.632
Actb	Ubb	10090.ENSMUSP00000098066	10090.ENSMUSP00000019649	0	0	0	0	0.813	0.132	0	0.438	0.901
Actb	Lgr5	10090.ENSMUSP00000098066	10090.ENSMUSP00000020350	0	0	0	0	0	0.096	0	0.492	0.521
Actb	Actn1	10090.ENSMUSP00000098066	10090.ENSMUSP00000021554	0	0	0	0	0.068	0.187	0.9	0.6	0.965
Actb	Fbxo32	10090.ENSMUSP00000098066	10090.ENSMUSP00000022986	0	0	0	0	0	0.292	0	0.444	0.589
Actb	Itga5	10090.ENSMUSP00000098066	10090.ENSMUSP00000023128	0	0	0	0	0.046	0	0.65	0.461	0.804
Actb	Adamts5	10090.ENSMUSP00000098066	10090.ENSMUSP00000023611	0	0	0	0	0	0	0	0.43	0.43
Actb	Smad7	10090.ENSMUSP00000098066	10090.ENSMUSP00000026999	0	0	0	0	0.045	0.063	0	0.511	0.524
Actb	Jag1	10090.ENSMUSP00000098066	10090.ENSMUSP00000028735	0	0	0	0	0	0.104	0	0.527	0.558
Actb	Nras	10090.ENSMUSP00000098066	10090.ENSMUSP00000029445	0	0.001	0	0	0.166	0.074	0	0.48	0.564
Actb	Tlr2	10090.ENSMUSP00000098066	10090.ENSMUSP00000029623	0	0	0	0	0	0.095	0	0.657	0.676
Actb	Calb1	10090.ENSMUSP00000098066	10090.ENSMUSP00000029876	0	0	0	0	0.053	0.137	0	0.502	0.558
Actb	H6pd	10090.ENSMUSP00000098066	10090.ENSMUSP00000030830	0	0	0	0	0.103	0.051	0	0.431	0.474
Actb	Tesc	10090.ENSMUSP00000098066	10090.ENSMUSP00000031304	0	0	0	0	0.053	0.126	0	0.397	0.458
Actb	Tgfa	10090.ENSMUSP00000098066	10090.ENSMUSP00000032066	0	0	0	0	0	0	0	0.44	0.44
Actb	Dgat2	10090.ENSMUSP00000098066	10090.ENSMUSP00000033001	0	0	0	0	0.047	0	0	0.409	0.412
Actb	Lamp1	10090.ENSMUSP00000098066	10090.ENSMUSP00000033824	0	0	0	0	0.125	0	0	0.701	0.727
Actb	Cct2	10090.ENSMUSP00000098066	10090.ENSMUSP00000036288	0	0	0	0	0.159	0.239	0	0.224	0.46
Actb	Ppp1r9b	10090.ENSMUSP00000098066	10090.ENSMUSP00000041732	0	0	0	0	0	0.514	0	0.259	0.625
Actb	Msl1	10090.ENSMUSP00000098066	10090.ENSMUSP00000042792	0	0	0	0	0	0.104	0.72	0.062	0.744
Actb	Mycn	10090.ENSMUSP00000098066	10090.ENSMUSP00000045993	0	0	0	0	0	0.064	0	0.524	0.536
Actb	Fasn	10090.ENSMUSP00000098066	10090.ENSMUSP00000052872	0	0	0	0	0.049	0	0	0.639	0.642
Actb	Chil3	10090.ENSMUSP00000098066	10090.ENSMUSP00000053923	0	0	0	0	0	0	0	0.477	0.477
Actb	Krt9	10090.ENSMUSP00000098066	10090.ENSMUSP00000055255	0	0	0	0	0	0.079	0	0.555	0.573
Actb	Tubb3	10090.ENSMUSP00000098066	10090.ENSMUSP00000071134	0	0	0	0	0.062	0.137	0	0.708	0.743
Actb	Aldoa	10090.ENSMUSP00000098066	10090.ENSMUSP00000084846	0	0	0	0	0.172	0	0	0.612	0.665
Actb	Kdm6b	10090.ENSMUSP00000098066	10090.ENSMUSP00000091620	0	0	0	0	0.074	0.128	0	0.352	0.432
Actb	Map1a	10090.ENSMUSP00000098066	10090.ENSMUSP00000092223	0	0	0	0	0	0.066	0	0.615	0.625
Actb	Akt1s1	10090.ENSMUSP00000098066	10090.ENSMUSP00000103514	0	0	0	0	0	0	0	0.41	0.41
Actb	Tac1	10090.ENSMUSP00000098066	10090.ENSMUSP00000139347	0	0	0	0	0	0	0	0.422	0.422
Actb	Ncf2	10090.ENSMUSP00000098066	10090.ENSMUSP00000140404	0	0	0	0	0	0	0	0.431	0.431
Actb	Skp1a	10090.ENSMUSP00000098066	10090.ENSMUSP00000104700	0	0	0	0	0.117	0.061	0	0.394	0.454
Actb	Tpm1	10090.ENSMUSP00000098066	10090.ENSMUSP00000109337	0	0	0	0	0.104	0.211	0	0.419	0.553
Actb	Nr4a1	10090.ENSMUSP00000098066	10090.ENSMUSP00000155225	0	0	0	0	0	0.292	0	0.397	0.554
Actb	Ctsd	10090.ENSMUSP00000098066	10090.ENSMUSP00000121203	0	0	0	0	0.078	0.052	0	0.564	0.586
Actb	Cfl1	10090.ENSMUSP00000098066	10090.ENSMUSP00000147514	0	0	0	0	0.743	0.526	0.9	0.747	0.996
Actn1	Baiap2l2	10090.ENSMUSP00000021554	10090.ENSMUSP00000127816	0	0	0	0	0	0	0.4	0.077	0.422
Actn1	Pak6	10090.ENSMUSP00000021554	10090.ENSMUSP00000097153	0	0	0	0	0	0	0.4	0.124	0.452
Actn1	Ppp1r9b	10090.ENSMUSP00000021554	10090.ENSMUSP00000041732	0	0	0	0	0.049	0.516	0	0.225	0.612
Actn1	Cfl1	10090.ENSMUSP00000021554	10090.ENSMUSP00000147514	0	0	0	0	0.057	0.062	0	0.604	0.619
Actn1	Tpm1	10090.ENSMUSP00000021554	10090.ENSMUSP00000109337	0	0	0	0	0.286	0.139	0	0.619	0.745
Actn1	Itga5	10090.ENSMUSP00000021554	10090.ENSMUSP00000023128	0	0	0	0	0.207	0	0.65	0.326	0.797
Adamts5	Tgfa	10090.ENSMUSP00000023611	10090.ENSMUSP00000032066	0	0	0	0	0.051	0	0	0.497	0.502
Adamts7	Dpp3	10090.ENSMUSP00000108682	10090.ENSMUSP00000025851	0	0	0	0	0	0	0	0.4	0.4
Adamts7	Grn	10090.ENSMUSP00000108682	10090.ENSMUSP00000046340	0	0	0	0	0	0.062	0	0.754	0.759
Adora1	Gnb4	10090.ENSMUSP00000083656	10090.ENSMUSP00000121127	0	0	0	0	0	0.408	0	0.176	0.491
Adora1	Tpm1	10090.ENSMUSP00000083656	10090.ENSMUSP00000109337	0	0	0	0	0	0	0	0.512	0.512
Adora1	Slc29a1	10090.ENSMUSP00000083656	10090.ENSMUSP00000131976	0	0	0	0	0	0	0	0.665	0.665
Adora1	Adora2a	10090.ENSMUSP00000083656	10090.ENSMUSP00000101060	0	0	0.054	0.928	0.054	0.451	0	0.828	0.904
Adora2a	Ppp1r1b	10090.ENSMUSP00000101060	10090.ENSMUSP00000077760	0	0	0	0	0.086	0	0	0.55	0.571
Adora2a	Gnb4	10090.ENSMUSP00000101060	10090.ENSMUSP00000121127	0	0	0	0	0.089	0.491	0	0.073	0.532
Adora2a	Tac1	10090.ENSMUSP00000101060	10090.ENSMUSP00000139347	0	0	0	0	0.155	0	0	0.485	0.546
Adora2a	Slc29a1	10090.ENSMUSP00000101060	10090.ENSMUSP00000131976	0	0	0	0	0	0.042	0	0.686	0.686
Akt1s1	Macrod1	10090.ENSMUSP00000103514	10090.ENSMUSP00000039507	0	0	0	0	0.54	0	0	0.052	0.545
Aldh18a1	Jup	10090.ENSMUSP00000025979	10090.ENSMUSP00000001592	0	0	0	0	0	0	0	0.451	0.451
Aldh18a1	Khsrp	10090.ENSMUSP00000025979	10090.ENSMUSP00000007814	0	0	0	0	0.066	0	0	0.388	0.403
Aldh18a1	Mycn	10090.ENSMUSP00000025979	10090.ENSMUSP00000045993	0	0	0	0	0	0.063	0	0.408	0.422
Aldh18a1	Cct2	10090.ENSMUSP00000025979	10090.ENSMUSP00000036288	0.063	0	0	0	0.074	0.061	0	0.376	0.423
Aldh18a1	Slc9a2	10090.ENSMUSP00000025979	10090.ENSMUSP00000027231	0.227	0	0	0	0	0	0	0.317	0.449
Aldh18a1	Slc7a5	10090.ENSMUSP00000025979	10090.ENSMUSP00000041557	0	0	0	0	0.297	0.077	0	0.264	0.481
Aldh18a1	Recql4	10090.ENSMUSP00000025979	10090.ENSMUSP00000044363	0.091	0	0	0	0.273	0.112	0	0.255	0.504
Aldh18a1	Junb	10090.ENSMUSP00000025979	10090.ENSMUSP00000064680	0	0	0	0	0.049	0	0	0.513	0.517
Aldh18a1	Kdm6b	10090.ENSMUSP00000025979	10090.ENSMUSP00000091620	0.182	0	0	0	0	0	0	0.45	0.53
Aldh18a1	Mrps12	10090.ENSMUSP00000025979	10090.ENSMUSP00000132443	0	0	0	0	0	0	0	0.538	0.538
Aldh18a1	H6pd	10090.ENSMUSP00000025979	10090.ENSMUSP00000030830	0	0	0	0	0	0	0	0.58	0.58
Aldh18a1	Ephx2	10090.ENSMUSP00000025979	10090.ENSMUSP00000069209	0.344	0	0	0	0.07	0	0	0.477	0.653
Aldh18a1	Pars2	10090.ENSMUSP00000025979	10090.ENSMUSP00000102393	0.351	0	0	0	0.112	0.178	0	0.556	0.761
Aldoa	Dynll1	10090.ENSMUSP00000084846	10090.ENSMUSP00000009157	0	0	0	0	0.093	0	0	0.538	0.563
Aldoa	H6pd	10090.ENSMUSP00000084846	10090.ENSMUSP00000030830	0	0	0	0	0.056	0	0.8	0.474	0.892
Aldoa	Aldoart1	10090.ENSMUSP00000084846	10090.ENSMUSP00000077687	0	0	0.048	0.985	0.081	0	0.6	0.045	0.621
Aldoart1	Dynll1	10090.ENSMUSP00000077687	10090.ENSMUSP00000009157	0	0	0	0	0.055	0	0	0.488	0.495
Aldoart1	H6pd	10090.ENSMUSP00000077687	10090.ENSMUSP00000030830	0	0	0	0	0.056	0	0.8	0.463	0.889
Ap2s1	Ubb	10090.ENSMUSP00000083281	10090.ENSMUSP00000019649	0	0	0	0	0.088	0.065	0.5	0.053	0.542
Ap2s1	Tgfa	10090.ENSMUSP00000083281	10090.ENSMUSP00000032066	0	0	0	0	0	0	0.5	0	0.499
Ap2s1	Baiap2l2	10090.ENSMUSP00000083281	10090.ENSMUSP00000127816	0	0	0	0	0.09	0	0.72	0	0.734
Art1	Macrod1	10090.ENSMUSP00000033300	10090.ENSMUSP00000039507	0	0	0	0	0.11	0	0	0.361	0.406
Atg9a	Lamp1	10090.ENSMUSP00000139641	10090.ENSMUSP00000033824	0	0	0	0	0	0	0	0.61	0.61
Atg9a	Map1a	10090.ENSMUSP00000139641	10090.ENSMUSP00000092223	0	0	0	0	0.053	0	0	0.648	0.652
Atg9a	Ctsd	10090.ENSMUSP00000139641	10090.ENSMUSP00000121203	0	0	0	0	0.045	0	0	0.47	0.472
Atp1a3	Ncdn	10090.ENSMUSP00000079691	10090.ENSMUSP00000030637	0	0	0	0	0.16	0.051	0	0.417	0.494
Atp1a3	Ppp1r9b	10090.ENSMUSP00000079691	10090.ENSMUSP00000041732	0	0	0	0	0.067	0.51	0	0	0.523
Atxn7l3	Ubb	10090.ENSMUSP00000102750	10090.ENSMUSP00000019649	0	0	0	0	0	0.511	0	0.047	0.514
Atxn7l3	Sept5	10090.ENSMUSP00000102750	10090.ENSMUSP00000094750	0	0	0	0	0.079	0	0	0.436	0.458
Atxn7l3	Ubtf	10090.ENSMUSP00000102750	10090.ENSMUSP00000133844	0	0.449	0	0	0.149	0	0	0.602	0.797
Baiap2l2	Ctu1	10090.ENSMUSP00000127816	10090.ENSMUSP00000036770	0	0	0	0	0	0	0	0.408	0.408
Bcar1	Crkl	10090.ENSMUSP00000129584	10090.ENSMUSP00000006293	0	0	0	0	0.057	0.479	0.9	0.939	0.996
Bcar1	Itga5	10090.ENSMUSP00000129584	10090.ENSMUSP00000023128	0	0	0	0	0.064	0.065	0.65	0.305	0.758
Bcar1	Lum	10090.ENSMUSP00000129584	10090.ENSMUSP00000040877	0	0	0	0	0	0.095	0	0.463	0.493
Bcar1	Shb	10090.ENSMUSP00000129584	10090.ENSMUSP00000060433	0	0	0	0	0.077	0	0.5	0	0.518
Bcar1	Pdgfa	10090.ENSMUSP00000129584	10090.ENSMUSP00000075463	0	0	0	0	0.067	0	0.5	0.106	0.546
Bcar1	Cfl1	10090.ENSMUSP00000129584	10090.ENSMUSP00000147514	0	0	0	0	0.073	0.266	0	0.424	0.574
Bpifb3	Bpifb9a	10090.ENSMUSP00000086342	10090.ENSMUSP00000086314	0	0	0	0	0.054	0	0	0.462	0.469
Cacna2d4	Ppp2r5d	10090.ENSMUSP00000044660	10090.ENSMUSP00000002839	0	0	0	0	0	0	0.65	0	0.65
Cacna2d4	Lrtm2	10090.ENSMUSP00000044660	10090.ENSMUSP00000063882	0	0	0	0	0.104	0	0	0.484	0.518
Cacna2d4	Cacnb3	10090.ENSMUSP00000044660	10090.ENSMUSP00000155514	0	0	0	0	0.057	0.376	0.72	0.59	0.923
Cacnb3	Ppp2r5d	10090.ENSMUSP00000155514	10090.ENSMUSP00000002839	0	0	0	0	0.079	0	0.65	0	0.663
Calb1	Sp8	10090.ENSMUSP00000029876	10090.ENSMUSP00000065746	0	0	0	0	0	0.093	0	0.392	0.424
Calb1	Ppp1r1b	10090.ENSMUSP00000029876	10090.ENSMUSP00000077760	0	0	0	0	0.065	0	0	0.608	0.618
Calb1	Tac1	10090.ENSMUSP00000029876	10090.ENSMUSP00000139347	0	0	0	0	0.091	0	0	0.622	0.642
Calb1	Tubb3	10090.ENSMUSP00000029876	10090.ENSMUSP00000071134	0	0	0	0	0.079	0.217	0	0.668	0.74
Camkk1	Kdm6b	10090.ENSMUSP00000090613	10090.ENSMUSP00000091620	0	0	0	0	0	0	0	0.462	0.461
Cby1	Ttll1	10090.ENSMUSP00000023064	10090.ENSMUSP00000016897	0	0	0	0	0.205	0	0	0.464	0.556
Ccn4	Wnt10b	10090.ENSMUSP00000005255	10090.ENSMUSP00000023732	0	0	0	0	0.042	0	0	0.475	0.475
Ccsap	Rasl11b	10090.ENSMUSP00000113319	10090.ENSMUSP00000053389	0	0	0	0	0.063	0	0	0.448	0.461
Cct2	Ppp6c	10090.ENSMUSP00000036288	10090.ENSMUSP00000028087	0	0.002	0	0	0.092	0.46	0	0.114	0.528
Cct2	Med16	10090.ENSMUSP00000036288	10090.ENSMUSP00000129375	0	0	0	0	0.048	0	0	0.44	0.444
Cct2	Psmd7	10090.ENSMUSP00000036288	10090.ENSMUSP00000041968	0	0	0	0	0.392	0.089	0	0.083	0.448
Cct2	Upf1	10090.ENSMUSP00000036288	10090.ENSMUSP00000075089	0	0	0	0	0.161	0	0	0.397	0.472
Cct2	Gnb4	10090.ENSMUSP00000036288	10090.ENSMUSP00000121127	0	0	0	0	0.059	0.116	0.5	0.089	0.57
Cdc25b	Plk2	10090.ENSMUSP00000028804	10090.ENSMUSP00000022212	0	0	0	0	0.127	0.299	0	0.169	0.447
Cdc25b	Skp1a	10090.ENSMUSP00000028804	10090.ENSMUSP00000104700	0	0	0	0	0	0.301	0	0.226	0.435
Cdc42ep3	Skp1a	10090.ENSMUSP00000067217	10090.ENSMUSP00000104700	0	0	0	0	0.047	0	0	0.905	0.906
Cdhr1	Jup	10090.ENSMUSP00000022337	10090.ENSMUSP00000001592	0	0	0	0	0	0.415	0	0.103	0.452
Cfap74	Dnah17	10090.ENSMUSP00000131899	10090.ENSMUSP00000081864	0	0	0	0	0.055	0	0	0.518	0.525
Cfl1	Ubb	10090.ENSMUSP00000147514	10090.ENSMUSP00000019649	0	0	0	0	0.371	0.098	0	0.074	0.429
Cfl1	Ppp1r9b	10090.ENSMUSP00000147514	10090.ENSMUSP00000041732	0	0	0	0	0.057	0	0	0.394	0.404
Cfl1	Tesk1	10090.ENSMUSP00000147514	10090.ENSMUSP00000050087	0	0	0	0	0.054	0	0	0.502	0.508
Cfl1	Tmod4	10090.ENSMUSP00000147514	10090.ENSMUSP00000102846	0	0	0	0	0	0	0	0.498	0.498
Cfl1	Tpm1	10090.ENSMUSP00000147514	10090.ENSMUSP00000109337	0	0	0	0	0.054	0.093	0	0.461	0.498
Chd4	Rnf8	10090.ENSMUSP00000060054	10090.ENSMUSP00000024817	0	0	0	0	0.061	0.168	0	0.807	0.836
Chd4	Nab2	10090.ENSMUSP00000060054	10090.ENSMUSP00000026469	0	0	0	0	0.078	0.475	0.8	0.583	0.954
Chd4	Wdr73	10090.ENSMUSP00000060054	10090.ENSMUSP00000026816	0	0	0	0	0.072	0.364	0	0.091	0.417
Chd4	Zbtb7a	10090.ENSMUSP00000060054	10090.ENSMUSP00000047333	0	0	0	0	0.164	0.117	0.72	0.29	0.833
Chd4	Kdm6b	10090.ENSMUSP00000060054	10090.ENSMUSP00000091620	0	0	0	0	0.067	0.171	0	0.286	0.4
Chd4	Cry2	10090.ENSMUSP00000060054	10090.ENSMUSP00000088047	0	0	0	0	0.065	0.049	0	0.425	0.444
Chd4	Ubtf	10090.ENSMUSP00000060054	10090.ENSMUSP00000133844	0	0	0	0	0.26	0.196	0.4	0.322	0.725
Chil3	Mcemp1	10090.ENSMUSP00000053923	10090.ENSMUSP00000014118	0	0	0	0	0.568	0	0	0	0.568
Chil3	Tlr2	10090.ENSMUSP00000053923	10090.ENSMUSP00000029623	0	0	0	0	0.11	0	0	0.432	0.473
Chmp2b	Lamp1	10090.ENSMUSP00000004965	10090.ENSMUSP00000033824	0	0	0	0	0.065	0	0	0.452	0.466
Chmp2b	Ubb	10090.ENSMUSP00000004965	10090.ENSMUSP00000019649	0	0	0	0	0.044	0	0.5	0	0.501
Chmp2b	Tubb3	10090.ENSMUSP00000004965	10090.ENSMUSP00000071134	0	0	0	0	0	0	0.5	0.175	0.569
Chmp2b	Grn	10090.ENSMUSP00000004965	10090.ENSMUSP00000046340	0	0	0	0	0	0	0	0.805	0.805
Chmp2b	Vps37b	10090.ENSMUSP00000004965	10090.ENSMUSP00000047980	0	0	0	0	0.121	0	0.72	0.533	0.875
Chst1	Lum	10090.ENSMUSP00000064246	10090.ENSMUSP00000040877	0	0	0	0	0	0	0.4	0.364	0.602
Ckb	Krt12	10090.ENSMUSP00000001304	10090.ENSMUSP00000017741	0	0	0	0	0.053	0	0	0.691	0.694
Clcn4	Gpr153	10090.ENSMUSP00000000619	10090.ENSMUSP00000101276	0	0	0	0	0	0	0	0.457	0.457
Cnn1	Tubb3	10090.ENSMUSP00000001384	10090.ENSMUSP00000071134	0	0	0	0	0.071	0.272	0	0.212	0.421
Cnn1	Tpm1	10090.ENSMUSP00000001384	10090.ENSMUSP00000109337	0	0	0	0	0.221	0.108	0	0.409	0.554
Cplx2	Napa	10090.ENSMUSP00000026985	10090.ENSMUSP00000006181	0	0	0	0	0.052	0	0.72	0.267	0.788
Cplx2	Syt10	10090.ENSMUSP00000026985	10090.ENSMUSP00000029441	0	0	0	0	0.121	0.102	0	0.339	0.433
Cplx2	Stx2	10090.ENSMUSP00000026985	10090.ENSMUSP00000031378	0	0	0	0	0.053	0.261	0.54	0.314	0.749
Crkl	Pdgfa	10090.ENSMUSP00000006293	10090.ENSMUSP00000075463	0	0	0	0	0	0	0.5	0	0.499
Crkl	Epha8	10090.ENSMUSP00000006293	10090.ENSMUSP00000030420	0	0	0	0	0.077	0.097	0	0.471	0.521
Crkl	Nras	10090.ENSMUSP00000006293	10090.ENSMUSP00000029445	0	0	0	0	0.054	0	0.4	0.276	0.553
Crkl	Itga5	10090.ENSMUSP00000006293	10090.ENSMUSP00000023128	0	0	0	0	0.052	0	0.65	0.205	0.713
Cry2	Vipr2	10090.ENSMUSP00000088047	10090.ENSMUSP00000011315	0	0	0	0	0	0	0	0.492	0.492
Cry2	Ubb	10090.ENSMUSP00000088047	10090.ENSMUSP00000019649	0	0	0	0	0	0	0.4	0.082	0.425
Cry2	Per1	10090.ENSMUSP00000088047	10090.ENSMUSP00000021271	0	0	0	0	0.266	0.996	0.5	0.99	0.999
Cry2	Smad7	10090.ENSMUSP00000088047	10090.ENSMUSP00000026999	0	0	0	0	0.054	0	0	0.547	0.553
Cry2	Nfil3	10090.ENSMUSP00000088047	10090.ENSMUSP00000065363	0	0	0	0	0.091	0	0	0.747	0.761
Cry2	Nr1d1	10090.ENSMUSP00000088047	10090.ENSMUSP00000069505	0	0	0	0	0.145	0	0	0.902	0.912
Cry2	Skp1a	10090.ENSMUSP00000088047	10090.ENSMUSP00000104700	0	0	0	0	0	0.802	0	0.613	0.92
Csrnp1	Junb	10090.ENSMUSP00000149214	10090.ENSMUSP00000064680	0	0	0	0	0.445	0	0	0.155	0.511
Ctsd	Npc2	10090.ENSMUSP00000121203	10090.ENSMUSP00000021668	0	0	0	0	0.179	0	0	0.492	0.565
Ctsd	Lamp1	10090.ENSMUSP00000121203	10090.ENSMUSP00000033824	0	0	0	0	0.225	0.559	0	0.926	0.972
Ctsd	Grn	10090.ENSMUSP00000121203	10090.ENSMUSP00000046340	0	0	0	0	0.445	0.093	0	0.607	0.785
Ctsd	Map1a	10090.ENSMUSP00000121203	10090.ENSMUSP00000092223	0	0	0	0	0	0	0	0.518	0.518
Ctsd	H4c6	10090.ENSMUSP00000121203	10090.ENSMUSP00000100036	0	0	0	0	0	0.05	0	0.401	0.407
Ctu1	Pars2	10090.ENSMUSP00000036770	10090.ENSMUSP00000102393	0.11	0	0	0	0.223	0	0	0.317	0.486
Ctu1	Elp5	10090.ENSMUSP00000036770	10090.ENSMUSP00000104235	0	0	0	0	0.135	0.174	0	0.764	0.817
Cxxc1	Ubb	10090.ENSMUSP00000025444	10090.ENSMUSP00000019649	0	0	0	0	0.049	0.416	0	0.07	0.438
Cxxc1	Dydc2	10090.ENSMUSP00000025444	10090.ENSMUSP00000022316	0	0	0	0	0.066	0.065	0.54	0	0.563
Cxxc1	Spo11	10090.ENSMUSP00000025444	10090.ENSMUSP00000059056	0	0	0	0	0	0	0	0.606	0.606
Cxxc1	Setd1b	10090.ENSMUSP00000025444	10090.ENSMUSP00000133933	0	0	0	0	0.073	0.803	0.72	0.865	0.992
Cybc1	Ncf2	10090.ENSMUSP00000042277	10090.ENSMUSP00000140404	0	0	0	0	0	0	0	0.48	0.48
Cystm1	Sh2d6	10090.ENSMUSP00000158346	10090.ENSMUSP00000124673	0	0	0	0	0.047	0	0	0.49	0.493
Dgat2	Fasn	10090.ENSMUSP00000033001	10090.ENSMUSP00000052872	0	0	0	0	0.068	0	0	0.769	0.776
Dnah11	Dynll1	10090.ENSMUSP00000081867	10090.ENSMUSP00000009157	0	0	0	0	0	0.286	0	0.209	0.411
Dnah11	Ttll1	10090.ENSMUSP00000081867	10090.ENSMUSP00000016897	0	0	0	0	0	0	0	0.473	0.473
Dnah11	Sp8	10090.ENSMUSP00000081867	10090.ENSMUSP00000065746	0	0.003	0	0	0	0	0	0.407	0.407
Dnajc5b	Prpf8	10090.ENSMUSP00000113414	10090.ENSMUSP00000018449	0	0	0	0	0	0.634	0	0.057	0.64
Dnttip2	Nol6	10090.ENSMUSP00000045043	10090.ENSMUSP00000030138	0	0	0	0	0.546	0.914	0	0	0.959
Dnttip2	Mrps12	10090.ENSMUSP00000045043	10090.ENSMUSP00000132443	0	0	0	0	0.075	0.773	0	0	0.781
Dusp2	Egr3	10090.ENSMUSP00000028846	10090.ENSMUSP00000153491	0	0	0	0	0.188	0.052	0	0.333	0.443
Dusp2	Nr4a1	10090.ENSMUSP00000028846	10090.ENSMUSP00000155225	0	0	0	0	0.198	0	0	0.34	0.448
Dydc2	Kdm6b	10090.ENSMUSP00000022316	10090.ENSMUSP00000091620	0	0	0	0	0.049	0.103	0.36	0.062	0.419
Dydc2	Setd1b	10090.ENSMUSP00000022316	10090.ENSMUSP00000133933	0	0	0	0	0	0.103	0.54	0.042	0.57
Dynll1	Rcc2	10090.ENSMUSP00000009157	10090.ENSMUSP00000071163	0	0	0	0	0.083	0.085	0	0.373	0.427
Dynll1	Tubb3	10090.ENSMUSP00000009157	10090.ENSMUSP00000071134	0	0	0	0	0.083	0.266	0	0.289	0.48
Dynll1	Ubb	10090.ENSMUSP00000009157	10090.ENSMUSP00000019649	0	0	0	0	0.151	0.065	0.5	0.063	0.578
Eepd1	Kdm6b	10090.ENSMUSP00000047083	10090.ENSMUSP00000091620	0	0	0	0	0.048	0.292	0	0.212	0.422
Egln3	Ubb	10090.ENSMUSP00000041874	10090.ENSMUSP00000019649	0	0	0	0	0	0	0.5	0.065	0.512
Egln3	Psmd7	10090.ENSMUSP00000041874	10090.ENSMUSP00000041968	0	0	0	0	0.041	0	0.4	0	0.4
Egr3	Nab2	10090.ENSMUSP00000153491	10090.ENSMUSP00000026469	0	0	0	0	0.169	0.083	0	0.808	0.841
Egr3	Nr4a3	10090.ENSMUSP00000153491	10090.ENSMUSP00000030025	0	0	0	0	0.266	0	0	0.477	0.6
Egr3	Fosl2	10090.ENSMUSP00000153491	10090.ENSMUSP00000031017	0	0	0	0	0.186	0.103	0	0.397	0.522
Egr3	Junb	10090.ENSMUSP00000153491	10090.ENSMUSP00000064680	0	0	0	0	0.251	0.181	0	0.406	0.604
Egr3	Nr4a1	10090.ENSMUSP00000153491	10090.ENSMUSP00000155225	0	0	0	0	0.388	0	0	0.572	0.727
Ell	Ell2	10090.ENSMUSP00000091163	10090.ENSMUSP00000001583	0	0	0.052	0.933	0.05	0	0.72	0.652	0.9
Ell	Recql4	10090.ENSMUSP00000091163	10090.ENSMUSP00000044363	0	0	0	0	0.061	0	0	0.407	0.419
Elp5	Hax1	10090.ENSMUSP00000104235	10090.ENSMUSP00000078661	0	0	0	0	0.541	0	0	0	0.541
Enpp4	Slc25a41	10090.ENSMUSP00000024757	10090.ENSMUSP00000058877	0	0	0	0	0	0	0	0.462	0.461
Ephx2	Ubb	10090.ENSMUSP00000069209	10090.ENSMUSP00000019649	0	0	0	0	0.069	0	0.5	0.053	0.52
Fam20c	Fstl3	10090.ENSMUSP00000026972	10090.ENSMUSP00000020575	0	0	0	0	0	0	0.5	0	0.499
Fam222a	Fam89a	10090.ENSMUSP00000045724	10090.ENSMUSP00000058156	0	0	0	0	0.053	0	0	0.441	0.447
Fasn	H6pd	10090.ENSMUSP00000052872	10090.ENSMUSP00000030830	0	0	0	0	0.07	0	0	0.5	0.515
Fasn	Ppargc1b	10090.ENSMUSP00000052872	10090.ENSMUSP00000074771	0	0	0	0	0	0	0	0.477	0.477
Fbxo32	Skp1a	10090.ENSMUSP00000022986	10090.ENSMUSP00000104700	0	0	0	0	0	0.616	0.4	0.899	0.974
Fbxo46	Skp1a	10090.ENSMUSP00000055692	10090.ENSMUSP00000104700	0	0	0	0	0	0.415	0	0.238	0.535
Fem1a	Klhdc3	10090.ENSMUSP00000057996	10090.ENSMUSP00000071743	0	0	0	0	0.046	0	0.72	0.131	0.747
Fosl2	Nr4a3	10090.ENSMUSP00000031017	10090.ENSMUSP00000030025	0	0	0	0	0.178	0	0	0.455	0.533
Fosl2	Nfil3	10090.ENSMUSP00000031017	10090.ENSMUSP00000065363	0	0	0	0	0.204	0.137	0	0.304	0.48
Fosl2	Nr4a1	10090.ENSMUSP00000031017	10090.ENSMUSP00000155225	0	0	0	0	0.3	0	0	0.631	0.73
Fosl2	Junb	10090.ENSMUSP00000031017	10090.ENSMUSP00000064680	0	0	0	0	0.315	0.561	0.9	0.987	0.999
Fsbp	Rad54b	10090.ENSMUSP00000137082	10090.ENSMUSP00000066977	0	0.431	0	0	0.168	0	0	0	0.506
Ftcd	Nat8l	10090.ENSMUSP00000001183	10090.ENSMUSP00000059313	0	0	0	0	0	0	0.8	0	0.8
Ftcd	Il4i1	10090.ENSMUSP00000001183	10090.ENSMUSP00000113726	0	0	0	0	0.107	0	0.8	0.134	0.831
Gabrd	Scn1b	10090.ENSMUSP00000030925	10090.ENSMUSP00000096148	0	0	0	0	0.104	0	0	0.59	0.617
Galns	Lamp1	10090.ENSMUSP00000015171	10090.ENSMUSP00000033824	0	0	0	0	0.1	0	0	0.387	0.425
Gemin2	Nup62	10090.ENSMUSP00000021379	10090.ENSMUSP00000056785	0	0	0	0	0.044	0.042	0.4	0.183	0.491
Gemin2	Snupn	10090.ENSMUSP00000021379	10090.ENSMUSP00000067200	0	0	0	0	0.057	0	0.5	0.387	0.685
Gipr	Gnb4	10090.ENSMUSP00000092384	10090.ENSMUSP00000121127	0	0	0	0	0	0.491	0	0.07	0.506
Gm49601	Sept5	10090.ENSMUSP00000156088	10090.ENSMUSP00000094750	0	0	0.048	0.984	0	0	0.54	0	0.543
Gmnn	Psmd7	10090.ENSMUSP00000006898	10090.ENSMUSP00000041968	0	0	0	0	0.059	0	0.4	0	0.411
Gmnn	Recql4	10090.ENSMUSP00000006898	10090.ENSMUSP00000044363	0	0	0	0	0.141	0	0	0.431	0.491
Gmnn	Ubb	10090.ENSMUSP00000006898	10090.ENSMUSP00000019649	0	0	0	0	0.041	0.314	0.5	0	0.642
Gnb4	Vipr2	10090.ENSMUSP00000121127	10090.ENSMUSP00000011315	0	0	0	0	0	0.491	0	0.171	0.559
Gnb4	Nras	10090.ENSMUSP00000121127	10090.ENSMUSP00000029445	0	0	0	0	0	0.095	0.65	0.089	0.686
Gnb4	Htr5a	10090.ENSMUSP00000121127	10090.ENSMUSP00000038884	0	0	0	0	0	0.491	0.65	0	0.814
Gnb4	S1pr2	10090.ENSMUSP00000121127	10090.ENSMUSP00000053394	0	0	0	0	0.047	0.491	0	0.047	0.497
Gnb4	Kcnj4	10090.ENSMUSP00000121127	10090.ENSMUSP00000094075	0	0	0	0	0	0	0.5	0	0.499
Gpr153	Gpr61	10090.ENSMUSP00000101276	10090.ENSMUSP00000055557	0	0	0	0	0	0	0	0.477	0.477
Gpr61	Tmem8b	10090.ENSMUSP00000055557	10090.ENSMUSP00000103497	0	0	0	0	0.07	0	0	0.391	0.409
Grin3b	Med16	10090.ENSMUSP00000048576	10090.ENSMUSP00000129375	0	0	0	0	0.052	0	0	0.499	0.504
Grn	Npc2	10090.ENSMUSP00000046340	10090.ENSMUSP00000021668	0	0	0	0	0.306	0	0	0.176	0.404
Grn	Stx2	10090.ENSMUSP00000046340	10090.ENSMUSP00000031378	0	0	0	0	0	0.422	0	0.042	0.422
Grn	Lamp1	10090.ENSMUSP00000046340	10090.ENSMUSP00000033824	0	0	0	0	0.283	0.088	0	0.535	0.67
Grn	Slc25a31	10090.ENSMUSP00000046340	10090.ENSMUSP00000088723	0	0	0	0	0	0.548	0	0.042	0.548
H2ac20	Ubb	10090.ENSMUSP00000088288	10090.ENSMUSP00000019649	0	0	0	0	0.054	0.272	0.4	0.041	0.55
H2ac20	H4c6	10090.ENSMUSP00000088288	10090.ENSMUSP00000100036	0	0.031	0	0	0.264	0.205	0	0.5	0.682
H4c6	Kdm6b	10090.ENSMUSP00000100036	10090.ENSMUSP00000091620	0	0	0	0	0.048	0.414	0	0.135	0.475
Hmgn1	Mrpl30	10090.ENSMUSP00000061012	10090.ENSMUSP00000027256	0	0	0	0	0.157	0.549	0	0.212	0.674
Hmgn1	Kcna4	10090.ENSMUSP00000061012	10090.ENSMUSP00000037958	0	0	0	0	0.272	0.239	0	0.09	0.451
Hmgn1	Kdm6b	10090.ENSMUSP00000061012	10090.ENSMUSP00000091620	0	0	0	0	0.35	0.051	0	0.129	0.415
Hmgn1	Mrps12	10090.ENSMUSP00000061012	10090.ENSMUSP00000132443	0.084	0	0	0	0.571	0.475	0	0.194	0.811
Htr5a	Lum	10090.ENSMUSP00000038884	10090.ENSMUSP00000040877	0	0	0	0	0	0	0	0.524	0.524
Il4i1	Nup62	10090.ENSMUSP00000113726	10090.ENSMUSP00000056785	0	0	0	0	0.047	0	0	0.474	0.477
Il4i1	Nat8l	10090.ENSMUSP00000113726	10090.ENSMUSP00000059313	0	0	0	0	0	0	0.9	0.069	0.902
Ina	Sult4a1	10090.ENSMUSP00000041347	10090.ENSMUSP00000080973	0	0	0	0	0.363	0	0	0.117	0.413
Ina	Tubb3	10090.ENSMUSP00000041347	10090.ENSMUSP00000071134	0	0	0	0	0.27	0.129	0	0.348	0.549
Ina	Ppp1r9b	10090.ENSMUSP00000041347	10090.ENSMUSP00000041732	0	0	0	0	0.047	0.514	0	0.151	0.573
Inka2	Zfp365	10090.ENSMUSP00000069212	10090.ENSMUSP00000067197	0	0	0	0	0.333	0	0	0.431	0.604
Inpp5j	Itpka	10090.ENSMUSP00000046625	10090.ENSMUSP00000028758	0	0	0	0	0.074	0	0.9	0.167	0.916
Inpp5j	Pla2g3	10090.ENSMUSP00000046625	10090.ENSMUSP00000068699	0	0	0	0	0.117	0	0	0.47	0.512
Irak3	Tlr2	10090.ENSMUSP00000020448	10090.ENSMUSP00000029623	0	0	0	0	0.209	0.098	0	0.651	0.73
Itga5	Tlr2	10090.ENSMUSP00000023128	10090.ENSMUSP00000029623	0	0	0	0	0.124	0	0	0.356	0.412
Jag1	Lgr5	10090.ENSMUSP00000028735	10090.ENSMUSP00000020350	0	0	0	0	0	0.098	0	0.537	0.565
Jag1	Smad7	10090.ENSMUSP00000028735	10090.ENSMUSP00000026999	0	0	0	0	0.062	0.042	0	0.406	0.421
Jag1	Tubb3	10090.ENSMUSP00000028735	10090.ENSMUSP00000071134	0	0	0	0	0.051	0.138	0	0.333	0.407
Junb	Nr4a3	10090.ENSMUSP00000064680	10090.ENSMUSP00000030025	0	0	0	0	0.146	0.061	0	0.395	0.473
Junb	Nr4a1	10090.ENSMUSP00000064680	10090.ENSMUSP00000155225	0	0	0	0	0.558	0.061	0	0.523	0.785
Jup	Pak6	10090.ENSMUSP00000001592	10090.ENSMUSP00000097153	0	0	0	0	0.049	0.079	0.4	0.044	0.43
Jup	Skp1a	10090.ENSMUSP00000001592	10090.ENSMUSP00000104700	0	0	0	0	0.067	0.644	0	0.148	0.692
Jup	Tmem43	10090.ENSMUSP00000001592	10090.ENSMUSP00000032183	0	0	0	0	0.046	0	0	0.784	0.785
Jup	Vinac1	10090.ENSMUSP00000001592	10090.ENSMUSP00000123404	0	0	0	0	0.073	0.547	0.54	0.17	0.818
Kcna4	Mrps12	10090.ENSMUSP00000037958	10090.ENSMUSP00000132443	0	0	0	0	0.289	0.285	0	0.047	0.473
Kcna4	Scn1b	10090.ENSMUSP00000037958	10090.ENSMUSP00000096148	0	0	0	0	0.071	0	0	0.462	0.479
Kcna4	Kcnj4	10090.ENSMUSP00000037958	10090.ENSMUSP00000094075	0	0	0	0	0.113	0	0	0.511	0.547
Kcnj4	Scn1b	10090.ENSMUSP00000094075	10090.ENSMUSP00000096148	0	0	0	0	0.1	0	0	0.385	0.423
Kdm6b	Ubb	10090.ENSMUSP00000091620	10090.ENSMUSP00000019649	0	0	0	0	0.069	0.418	0	0.065	0.449
Kdm6b	Wdr73	10090.ENSMUSP00000091620	10090.ENSMUSP00000026816	0	0	0	0	0.066	0.271	0	0.192	0.401
Kdm6b	Setd7	10090.ENSMUSP00000091620	10090.ENSMUSP00000043492	0	0	0	0	0.052	0.277	0	0.557	0.669
Kdm6b	Mrps12	10090.ENSMUSP00000091620	10090.ENSMUSP00000132443	0.048	0	0	0	0.281	0	0	0.279	0.463
Kdm6b	Setd1b	10090.ENSMUSP00000091620	10090.ENSMUSP00000133933	0	0	0	0	0.117	0.265	0	0.566	0.694
Khsrp	Upf1	10090.ENSMUSP00000007814	10090.ENSMUSP00000075089	0	0	0	0	0.552	0.05	0	0.253	0.654
Klhdc3	Ppp2r5d	10090.ENSMUSP00000071743	10090.ENSMUSP00000002839	0	0	0	0	0.225	0	0	0.563	0.647
Klhdc8b	Tmem43	10090.ENSMUSP00000142325	10090.ENSMUSP00000032183	0	0	0	0	0	0	0	0.457	0.457
Krt12	Krt9	10090.ENSMUSP00000017741	10090.ENSMUSP00000055255	0	0	0	0.882	0.11	0	0.4	0.081	0.466
Krt9	Lgr5	10090.ENSMUSP00000055255	10090.ENSMUSP00000020350	0	0	0	0	0	0.075	0	0.513	0.53
Krt9	Lum	10090.ENSMUSP00000055255	10090.ENSMUSP00000040877	0	0	0	0	0.056	0.075	0	0.495	0.52
Lamp1	Npc2	10090.ENSMUSP00000033824	10090.ENSMUSP00000021668	0	0	0	0	0.161	0	0	0.51	0.572
Lamp1	Tlr2	10090.ENSMUSP00000033824	10090.ENSMUSP00000029623	0	0	0	0	0.07	0.042	0	0.446	0.463
Lamp1	Tubb3	10090.ENSMUSP00000033824	10090.ENSMUSP00000071134	0	0	0	0	0.068	0	0	0.427	0.444
Lamp1	Map1a	10090.ENSMUSP00000033824	10090.ENSMUSP00000092223	0	0	0	0	0.068	0	0	0.673	0.683
Lgr5	Ubb	10090.ENSMUSP00000020350	10090.ENSMUSP00000019649	0	0	0	0	0	0.078	0.5	0.072	0.535
Lgr5	Tac1	10090.ENSMUSP00000020350	10090.ENSMUSP00000139347	0	0	0	0	0.042	0	0	0.499	0.499
Lgr5	Lgr6	10090.ENSMUSP00000020350	10090.ENSMUSP00000035444	0	0	0.064	0.949	0.055	0	0.9	0.402	0.94
Lgr6	Wnt10b	10090.ENSMUSP00000035444	10090.ENSMUSP00000023732	0	0	0	0	0.047	0	0	0.401	0.405
Lhx3	Tubb3	10090.ENSMUSP00000028302	10090.ENSMUSP00000071134	0	0	0	0	0.041	0	0	0.441	0.441
Lrrc32	Med22	10090.ENSMUSP00000145859	10090.ENSMUSP00000015920	0	0	0	0	0.049	0	0	0.453	0.457
Lrrc32	Lum	10090.ENSMUSP00000145859	10090.ENSMUSP00000040877	0	0	0.462	0	0.061	0	0	0	0.473
Mcemp1	Pet100	10090.ENSMUSP00000014118	10090.ENSMUSP00000137626	0	0	0	0	0	0	0	0.585	0.585
Mdp1	Psmd7	10090.ENSMUSP00000002400	10090.ENSMUSP00000041968	0	0	0	0	0.05	0.081	0	0.37	0.402
Med16	Mxd1	10090.ENSMUSP00000129375	10090.ENSMUSP00000001184	0	0	0	0	0	0.042	0	0.419	0.419
Med16	Med22	10090.ENSMUSP00000129375	10090.ENSMUSP00000015920	0	0	0	0	0.05	0.92	0.8	0.747	0.995
Med16	Ppargc1b	10090.ENSMUSP00000129375	10090.ENSMUSP00000074771	0	0	0	0	0.086	0	0.72	0	0.733
Med16	Upf1	10090.ENSMUSP00000129375	10090.ENSMUSP00000075089	0	0	0	0	0.145	0	0	0.405	0.47
Med22	Ppargc1b	10090.ENSMUSP00000015920	10090.ENSMUSP00000074771	0	0	0	0	0	0	0.72	0	0.72
Mfsd12	Wdr91	10090.ENSMUSP00000036116	10090.ENSMUSP00000079974	0	0	0	0	0.103	0	0	0.462	0.497
Mrc2	Scarf2	10090.ENSMUSP00000097909	10090.ENSMUSP00000012161	0	0	0	0	0.254	0	0	0.243	0.411
Mrpl30	Mrps12	10090.ENSMUSP00000027256	10090.ENSMUSP00000132443	0	0	0	0	0.418	0.965	0	0.354	0.985
Mrps12	Ubb	10090.ENSMUSP00000132443	10090.ENSMUSP00000019649	0	0	0	0	0.212	0.304	0	0.042	0.428
Mrps12	Rnaseh1	10090.ENSMUSP00000132443	10090.ENSMUSP00000020959	0	0	0	0	0.074	0	0	0.383	0.404
Mrps12	Nol6	10090.ENSMUSP00000132443	10090.ENSMUSP00000030138	0	0	0	0	0.044	0.766	0	0	0.766
Mxd1	Mycn	10090.ENSMUSP00000001184	10090.ENSMUSP00000045993	0	0	0	0	0	0.099	0	0.396	0.432
Mxd1	Mxi1	10090.ENSMUSP00000001184	10090.ENSMUSP00000003870	0	0	0.063	0.934	0.057	0	0	0.427	0.449
Mxi1	Mycn	10090.ENSMUSP00000003870	10090.ENSMUSP00000045993	0	0	0	0	0	0.099	0	0.401	0.437
Mycn	Nras	10090.ENSMUSP00000045993	10090.ENSMUSP00000029445	0	0	0	0	0	0.051	0	0.448	0.454
Napa	Tgfa	10090.ENSMUSP00000006181	10090.ENSMUSP00000032066	0	0	0	0	0	0	0.5	0	0.499
Napa	Stx2	10090.ENSMUSP00000006181	10090.ENSMUSP00000031378	0	0	0	0	0.044	0.514	0.54	0.535	0.887
Ncdn	Rgs4	10090.ENSMUSP00000030637	10090.ENSMUSP00000027991	0	0	0	0	0.094	0	0	0.484	0.513
Ncdn	Ppp1r9b	10090.ENSMUSP00000030637	10090.ENSMUSP00000041732	0	0	0	0	0.087	0.292	0	0.203	0.439
Ncf2	Tlr2	10090.ENSMUSP00000140404	10090.ENSMUSP00000029623	0	0	0	0	0.174	0	0	0.346	0.436
Ndufa4l2	Ndufaf3	10090.ENSMUSP00000042185	10090.ENSMUSP00000073832	0	0	0	0	0	0	0.9	0.182	0.914
Ndufaf3	Pet100	10090.ENSMUSP00000073832	10090.ENSMUSP00000137626	0	0	0	0	0.206	0	0	0.47	0.561
Neurod6	Tubb3	10090.ENSMUSP00000047016	10090.ENSMUSP00000071134	0	0	0	0	0.102	0	0	0.374	0.413
Nfil3	Per1	10090.ENSMUSP00000065363	10090.ENSMUSP00000021271	0	0	0	0	0.087	0	0	0.646	0.663
Nfil3	Nr4a1	10090.ENSMUSP00000065363	10090.ENSMUSP00000155225	0	0	0	0	0.085	0.05	0	0.427	0.458
Nfil3	Nr1d1	10090.ENSMUSP00000065363	10090.ENSMUSP00000069505	0	0	0	0	0.078	0.067	0	0.882	0.89
Nol6	Snupn	10090.ENSMUSP00000030138	10090.ENSMUSP00000067200	0	0.469	0	0	0	0	0	0	0.469
Nr1d1	Per1	10090.ENSMUSP00000069505	10090.ENSMUSP00000021271	0	0	0	0	0.128	0	0	0.854	0.868
Nr1d1	Ppargc1b	10090.ENSMUSP00000069505	10090.ENSMUSP00000074771	0	0	0	0	0.059	0	0	0.425	0.436
Nr4a1	Plxnd1	10090.ENSMUSP00000155225	10090.ENSMUSP00000015511	0	0	0	0	0.043	0.093	0	0.694	0.711
Nr4a1	Sik1	10090.ENSMUSP00000155225	10090.ENSMUSP00000024839	0	0	0	0	0.248	0	0	0.456	0.573
Nr4a1	Nr4a3	10090.ENSMUSP00000155225	10090.ENSMUSP00000030025	0	0	0.081	0.911	0.621	0	0	0.112	0.663
Nr4a3	Sik1	10090.ENSMUSP00000030025	10090.ENSMUSP00000024839	0	0	0	0	0.16	0	0	0.407	0.481
Nras	Ppp2r5d	10090.ENSMUSP00000029445	10090.ENSMUSP00000002839	0	0	0	0	0.054	0.058	0.4	0	0.418
Nras	Ubb	10090.ENSMUSP00000029445	10090.ENSMUSP00000019649	0	0	0	0	0.085	0.108	0.5	0.042	0.556
Nras	Ppp6c	10090.ENSMUSP00000029445	10090.ENSMUSP00000028087	0	0	0	0	0.09	0.112	0	0.444	0.511
Nras	Pdgfa	10090.ENSMUSP00000029445	10090.ENSMUSP00000075463	0	0	0	0	0.06	0	0.5	0.19	0.586
Nras	Tgfa	10090.ENSMUSP00000029445	10090.ENSMUSP00000032066	0	0	0	0	0	0	0.5	0.3	0.635
Nras	Rasa3	10090.ENSMUSP00000029445	10090.ENSMUSP00000112998	0	0	0	0	0	0.102	0.65	0.295	0.759
Nup62	Sumo3	10090.ENSMUSP00000056785	10090.ENSMUSP00000134416	0	0	0	0	0.096	0.063	0.4	0.102	0.482
Nup62	Snupn	10090.ENSMUSP00000056785	10090.ENSMUSP00000067200	0	0	0	0	0.054	0	0.4	0.196	0.503
Oxnad1	Ppp6c	10090.ENSMUSP00000022462	10090.ENSMUSP00000028087	0	0	0	0	0.124	0	0	0.351	0.407
Pars2	Zswim3	10090.ENSMUSP00000102393	10090.ENSMUSP00000050970	0	0	0	0	0.27	0	0	0.28	0.452
Pdgfa	Tgfa	10090.ENSMUSP00000075463	10090.ENSMUSP00000032066	0	0	0	0	0	0	0.9	0.403	0.937
Per1	Vipr2	10090.ENSMUSP00000021271	10090.ENSMUSP00000011315	0	0	0	0	0	0	0	0.401	0.401
Per1	Ubb	10090.ENSMUSP00000021271	10090.ENSMUSP00000019649	0	0	0	0	0	0	0.4	0	0.4
Per1	Sik1	10090.ENSMUSP00000021271	10090.ENSMUSP00000024839	0	0	0	0	0.211	0	0	0.291	0.417
Per1	Skp1a	10090.ENSMUSP00000021271	10090.ENSMUSP00000104700	0	0	0	0	0	0	0.9	0.198	0.916
Plk2	Spo11	10090.ENSMUSP00000022212	10090.ENSMUSP00000059056	0	0	0	0	0.065	0	0	0.415	0.429
Plk2	Skp1a	10090.ENSMUSP00000022212	10090.ENSMUSP00000104700	0	0	0	0	0.057	0.166	0	0.372	0.463
Polh	Ubb	10090.ENSMUSP00000024749	10090.ENSMUSP00000019649	0	0	0	0	0.047	0.61	0.5	0.068	0.803
Polh	Recql4	10090.ENSMUSP00000024749	10090.ENSMUSP00000044363	0.054	0	0	0	0.221	0.06	0	0.382	0.515
Popdc2	Sun2	10090.ENSMUSP00000023494	10090.ENSMUSP00000047864	0	0	0	0	0	0	0	0.424	0.424
Ppp1r1a	Ppp2r5d	10090.ENSMUSP00000023133	10090.ENSMUSP00000002839	0	0	0	0	0	0	0.9	0.062	0.902
Ppp1r1b	Ppp2r5d	10090.ENSMUSP00000077760	10090.ENSMUSP00000002839	0	0	0	0	0	0	0.4	0.207	0.503
Ppp1r1b	Ppp1r9b	10090.ENSMUSP00000077760	10090.ENSMUSP00000041732	0	0	0	0	0.061	0	0	0.618	0.626
Ppp1r1b	Tubb3	10090.ENSMUSP00000077760	10090.ENSMUSP00000071134	0	0	0	0	0.057	0	0	0.479	0.487
Ppp1r1b	Tac1	10090.ENSMUSP00000077760	10090.ENSMUSP00000139347	0	0	0	0	0.119	0	0	0.459	0.503
Ppp1r9b	Rgs4	10090.ENSMUSP00000041732	10090.ENSMUSP00000027991	0	0	0	0	0.043	0	0	0.877	0.877
Ppp2r5d	Psmd7	10090.ENSMUSP00000002839	10090.ENSMUSP00000041968	0	0	0	0	0.105	0	0.4	0	0.44
Ppp2r5d	Ubb	10090.ENSMUSP00000002839	10090.ENSMUSP00000019649	0	0	0	0	0	0	0.5	0.083	0.521
Ppp2r5d	Ppp6c	10090.ENSMUSP00000002839	10090.ENSMUSP00000028087	0	0	0	0	0.076	0.29	0	0.335	0.526
Ppp2r5d	Skp1a	10090.ENSMUSP00000002839	10090.ENSMUSP00000104700	0	0	0	0	0.061	0	0.5	0.078	0.529
Psmd7	Ubb	10090.ENSMUSP00000041968	10090.ENSMUSP00000019649	0	0	0	0	0.064	0.706	0.5	0.153	0.867
Psmd7	Skp1a	10090.ENSMUSP00000041968	10090.ENSMUSP00000104700	0	0	0	0	0.061	0.278	0.4	0.228	0.644
Rad54b	Recql4	10090.ENSMUSP00000066977	10090.ENSMUSP00000044363	0.05	0	0	0	0.25	0.414	0	0.451	0.74
Rad54b	Spo11	10090.ENSMUSP00000066977	10090.ENSMUSP00000059056	0	0	0	0	0.044	0.138	0	0.472	0.527
Rassf3	Trub2	10090.ENSMUSP00000026902	10090.ENSMUSP00000041848	0	0	0	0	0	0	0	0.427	0.427
Recql4	Rnaseh1	10090.ENSMUSP00000044363	10090.ENSMUSP00000020959	0.077	0	0	0	0.097	0.174	0	0.39	0.524
Recql4	Sumo3	10090.ENSMUSP00000044363	10090.ENSMUSP00000134416	0	0	0	0	0	0.417	0	0.176	0.499
Recql4	Spo11	10090.ENSMUSP00000044363	10090.ENSMUSP00000059056	0	0	0	0	0	0.116	0	0.562	0.596
Rnaseh1	Rnf8	10090.ENSMUSP00000020959	10090.ENSMUSP00000024817	0.209	0	0	0	0.135	0	0	0.215	0.416
Rnf8	Ubb	10090.ENSMUSP00000024817	10090.ENSMUSP00000019649	0	0	0	0	0.09	0.643	0.5	0.126	0.839
Sept5	Zdhhc8	10090.ENSMUSP00000094750	10090.ENSMUSP00000076224	0	0	0	0	0.079	0.058	0	0.467	0.497
Setd1b	Ubb	10090.ENSMUSP00000133933	10090.ENSMUSP00000019649	0	0	0	0	0.052	0.584	0	0.121	0.623
Setd1b	Setd7	10090.ENSMUSP00000133933	10090.ENSMUSP00000043492	0	0	0	0	0.043	0	0.4	0.679	0.799
Setd7	Wdr73	10090.ENSMUSP00000043492	10090.ENSMUSP00000026816	0	0	0	0	0.048	0.479	0	0.163	0.548
Skp1a	Ubb	10090.ENSMUSP00000104700	10090.ENSMUSP00000019649	0	0	0	0	0.162	0.766	0.5	0.218	0.913
Skp1a	Sumo3	10090.ENSMUSP00000104700	10090.ENSMUSP00000134416	0	0	0	0	0.341	0	0	0.301	0.52
Slc7a5	Tubb3	10090.ENSMUSP00000041557	10090.ENSMUSP00000071134	0	0	0	0	0.067	0	0	0.481	0.495
Smad7	Ubb	10090.ENSMUSP00000026999	10090.ENSMUSP00000019649	0	0	0	0	0	0.052	0.5	0	0.505
Spdya	Sun2	10090.ENSMUSP00000125912	10090.ENSMUSP00000047864	0	0	0	0	0	0.408	0	0.192	0.501
Spdya	Terb1	10090.ENSMUSP00000125912	10090.ENSMUSP00000067324	0	0	0	0	0.134	0	0	0.738	0.763
Spo11	Terb1	10090.ENSMUSP00000059056	10090.ENSMUSP00000067324	0	0	0	0	0.071	0	0	0.552	0.566
Sumo3	Ubb	10090.ENSMUSP00000134416	10090.ENSMUSP00000019649	0	0	0	0	0.195	0.102	0.5	0.212	0.677
Sun2	Tmem43	10090.ENSMUSP00000047864	10090.ENSMUSP00000032183	0	0	0	0	0.065	0.093	0	0.742	0.762
Sun2	Terb1	10090.ENSMUSP00000047864	10090.ENSMUSP00000067324	0	0	0	0	0	0	0	0.749	0.749
Tac1	Vipr2	10090.ENSMUSP00000139347	10090.ENSMUSP00000011315	0	0	0	0	0	0	0	0.454	0.454
Tac1	Uts2	10090.ENSMUSP00000139347	10090.ENSMUSP00000030803	0	0	0	0	0	0	0.4	0.21	0.505
Tac1	Tubb3	10090.ENSMUSP00000139347	10090.ENSMUSP00000071134	0	0	0	0	0.094	0	0	0.4	0.433
Tgfa	Ubb	10090.ENSMUSP00000032066	10090.ENSMUSP00000019649	0	0	0	0	0	0	0.5	0	0.499
Tmem43	Tpm1	10090.ENSMUSP00000032183	10090.ENSMUSP00000109337	0	0	0	0	0.073	0	0	0.39	0.41
Tmod4	Tpm1	10090.ENSMUSP00000102846	10090.ENSMUSP00000109337	0	0	0	0	0.085	0	0.5	0.67	0.836
Ubb	Vps37b	10090.ENSMUSP00000019649	10090.ENSMUSP00000047980	0	0	0	0	0.047	0	0.5	0.068	0.517
